# Dysregulated *SASS6* expression promotes increased ciliogenesis and cell invasion phenotypes

**DOI:** 10.1101/2024.01.29.576599

**Authors:** Eleanor Hargreaves, Andrew D Jenks, Adina Staszewski, Athanasios Tsalikis, Raquel Bodoque, Mar Arias-Garcia, Yasmin Abdi, Abdulaziz Al-Malki, Yinyin Yuan, Rachael Natrajan, Syed Haider, Thomas Iskratsch, Won-Jing Wang, Susana Godinho, Nicolaos J Palaskas, Fernando Calvo, Tobias Zech, Barbara Tanos

## Abstract

Centriole and/or cilia defects are characteristic of cancer cells and have been linked to cancer cell invasion. However, the mechanistic basis of these effects is unknown. Spindle assembly abnormal protein 6 homolog (SAS-6) is essential for centriole biogenesis and cilia formation. In cycling cells, SAS-6 undergoes APC^Cdh1^-mediated targeted degradation by the 26S proteasome at the end of mitosis. Little is known about the function of SAS-6 outside of centrosome biogenesis. To examine this, we expressed a non-degradable SAS-6 mutant (SAS-6ND). Expression of SAS-6ND led to an increase in ciliation and cilia-dependent cell invasion, and caused an upregulation of the YAP/TAZ pathway. YAP/TAZ or ciliogenesis inhibition prevented SAS-6-induced invasion. SAS-6ND caused increased actin alignment and stress fiber coherency, and nuclear flattening known to promote YAP nuclear import. Finally, data from The Cancer Genome Atlas showed that SAS-6 overexpression is associated with poor prognosis in various cancers. Our data provide evidence for a defined role of SAS-6 in cancer cell invasion and offers mechanistic insight into the role of YAP/TAZ in this cilia-sensitive process.

**Synopsis:** 

SAS-6 overexpressing cells show increased ciliation, actin cytoskeleton reorganization, cell flattening, YAP pathway activation and increased invasion
