## Supplementary Table 1 for "Dysregulated *SASS6* expression promotes increased ciliogenesis and cell invasion phenotypes"

### Sheet: Supplementary table 1
Supplementary table 1
TCGA- SASS6	HR	CI95L	CI95U	P	n
Adrenocortical carcinoma- ACC	3.392	1.487	7.737	0.002056	79
Bladder urothelial carcinoma	1.113	0.823	1.505	0.485037	406
Breast invasive carcinoma	0.827	0.593	1.155	0.264498	1079
Cervical squamous cell carcinoma and endocervical adenocarcinoma	1.058	0.643	1.74	0.825174	291
Cholangiocarcinoma	1.256	0.484	3.26	0.638867	36
Colon adenocarcinoma	1.185	0.711	1.976	0.514825	279
Lymphoid neoplasm diffuse large B-cell lymphoma	1.618	0.359	7.294	0.527242	47
Esophageal carcinoma	1.2	0.764	1.885	0.42902	184
Glioblastoma multiforme	0.897	0.631	1.275	0.543879	159
Head and neck squamous cell carcinoma	0.886	0.671	1.169	0.390822	519
Kidney chromophobe	3.848	0.797	18.577	0.0709891	65
Kidney renal clear cell carcinoma	1.553	1.148	2.1	0.00396103	531
Kidney renal papillary cell carcinoma	3.298	1.681	6.47	0.000247831	287
Acute myeloid leukemia	0.969	0.642	1.46	0.881443	149
Brain lower grade glioma	2.078	1.421	3.04	0.000116646	511
Liver hepatocellular carcinoma	1.761	1.238	2.503	0.00142235	365
Lung adenocarcinoma	1.425	1.063	1.91	0.0173078	502
Lung squamous cell carcinoma	0.749	0.569	0.984	0.0372645	494
Ovarian serous cystadenocarcinoma	1.071	0.782	1.468	0.670654	303
Pancreatic adenocarcinoma	1.46	0.964	2.212	0.0721712	177
Pheochromocytoma and paraganglioma	1.936	0.353	10.621	0.438546	179
Prostate adenocarcinoma	2.539	0.65	9.907	0.165154	497
Rectum adenocarcinoma	0.458	0.158	1.33	0.141311	94
Sarcoma	1.273	0.834	1.944	0.263335	259
Skin cutaneous melanoma	0.998	0.749	1.331	0.991933	453
Stomach adenocarcinoma	0.792	0.576	1.087	0.147964	389
Testicular germ cell cancer	2.028	0.184	22.364	0.555724	134
Thyroid carcinoma	1.463	0.507	4.22	0.478736	500
Thymoma	0	0	Inf	0.0121689	119
Uterine corpus endometrial carcinoma	1.051	0.53	2.082	0.887071	175
Uterine carcinosarcoma	1.197	0.597	2.402	0.609256	56
Uveal melanoma	0.877	0.378	2.038	0.760948	80
